# Establishment and Characterization of a New Immortalized Human Adenomyosis Epithelial-Like Cell Line, tAEC21

**DOI:** 10.1101/2025.06.16.660025

**Authors:** Yuliya Klymenko, Jessica L. Kersey, Hunter D. Quigley, Shannon M. Hawkins

**Affiliations:** Department of Obstetrics and Gynecology, Indiana University School of Medicine, Indianapolis, IN, United States of America; Department of Biochemistry and Molecular Biology, Indiana University School of Medicine, Indianapolis, IN, United States of America; Indiana University Melvin and Bren Simon Comprehensive Cancer Center, Indiana University School of Medicine, Indianapolis, IN, United States of America

**Keywords:** endometrium, adenomyosis, endometriosis, translational research, immortalization, epithelial cell line, research resource, inflammatory response, three-dimensional, in vitro

## Abstract

Adenomyosis occurs when endometrial glands and stroma grow within the uterine myometrium. Adenomyosis, as a clinically impactful disease, causes significant pelvic pain and heavy menstrual bleeding. Adenomyosis remains understudied due to the paucity of translational research tools and model systems. This study aimed to create a telomerase-transformed epithelial-like cell line derived from the eutopic endometrium of a subject with focal adenomyosis. De-identified endometrium was processed via mechanical and enzymatic digestion. Epithelial and stromal populations were separated via selective adhesion, followed by fluorescence-activated cell sorting with an epithelial cellular adhesion molecule (EpCAM). EpCAM+ cells were efficiently immortalized with the human telomerase reverse transcriptase gene. Analyses confirmed that the cells were human, without mycoplasma contamination, and exhibited a unique 16-marker short tandem repeat profile. Cytogenetic analysis on G-banded metaphase spreads indicated polyploidy with multiple chromosomal rearrangements. The line, designated as tAEC21, expressed epithelial markers cytokeratin-5 and N-cadherin but not stromal marker CD10. Cells avidly responded to tumor necrosis factor-alpha stimulation by upregulating interleukin-6, C-X-C motif chemokine ligand 8, C-C motif chemokine ligand 2, and mucin 1 gene expression. In a heterotypic, three-dimensional spheroid model, tAEC21 displayed a biologically relevant pattern by assembling into an epithelial shell around the stromal cell core. In two-dimensional monolayers, tAEC21 cells were negative for estrogen and progesterone receptors, while as 3D spheroids, tAEC21 exhibited strong positivity for estrogen but not progesterone receptors. This new epithelial-like, adenomyosis-derived cell line, tAEC21, will be an impactful research resource.
