## Supplemental Table S1 for "Establishment and Characterization of a New Immortalized Human Adenomyosis Epithelial-Like Cell Line, tAEC21"

### Sheet: Cell Media
Differential Media Experiment - Media Formulation
Medium Name	Components	Company	Catalog #
DMEM/F12 (c/d FBS)-Based HES Medium (routinely used for human endometrial/endometriotic stromal/epithelial primary cultures)	Dulbecco's Modified Eagle Medium/Nutrient Mixture F12 (DMEM/F12, 1:1), phenol red (-)	Gibco	21041-025
	FBS charcoal/dextran (c/d) treated, 10%	R&D systems	S11650
	Antibiotic-Antimycotic (100X), 1%	Gibco	15240-062
	Sodium Bicarbonate (NaHCO3), 7.5%	Gibco	25080-094
DMEM/F12-Based Medium (routinely used for endometriotic epithelial cell line 12Z)	Dulbecco's Modified Eagle Medium/Nutrient Mixture F12 (DMEM/F12, 1:1), phenol red (+)	Gibco	11330-032
	Fetal Bovine Serum (FBS) Optima, 10%	Atlanta Biologicals	S12450
	Penycillin/Streptomycin (100X), 1%	Gibco	15140-122
MEM-Based Medium (routinely used for a variety of epithelial cell lines of the reproductive tract)	Minimum Essential Medium (MEM)	Gibco	11095080
	Fetal Bovine Serum (FBS) Optima, 10%	Atlanta Biologicals	S12450
	Penycillin/Streptomycin (100X), 1%	Gibco	15140-122
RPMI-Based Medium (routinely used for a variety of epithelial cell lines of the reproductive tract)	Rosewell Park Memorial Institute (RPMI) 1640 Medium	Gibco	11875093
	Fetal Bovine Serum (FBS) Optima, 10%	Atlanta Biologicals	S12450
	Penycillin/Streptomycin (100X), 1%	Gibco	15140-122

### Sheet: cDNA synthesis
cDNA Reverse Transcription Master Mix
Reagent Name	Company	Catalog #	Location	μl per 20ul Rxn
MultiScribe Reverse Transcriptase (MSRT)	Applied Biosystems by Thermo Fisher	#4308228	Vilnus, Lithuania	1 μl
10X RT Buffer	Applied Biosystems by Thermo Fisher	#4319981	Vilnus, Lithuania	1 μl
dNTP Mix	Applied Biosystems by Thermo Fisher	#4367381	Vilnus, Lithuania	1 μl
RNAse inhibitor	Applied Biosystems by Thermo Fisher	#4469082	Vilnus, Lithuania	0.3 μl
Random Hexamer (RH)	Invitrogen by Thermo Fisher	#100026484	Carlsbad, CA,USA	1 μl

### Sheet: PCR Primers
qPCR Target Genes and Primer Sequences
Gene Symbol	Approved Name (by NGNC*)	Primer Forward (F) Sequence	Primer Reverse (R) Sequence	Company
ACTB	actin beta (alias, β-actin)	5'-AGAGCTACGAGCTGCCTGAC-3'	5'-AGCACTGTGTTGGCGTACAG-3'	Millipore Sigma
TERT	telomerase reverse transcriptase	5'-GGAGCAAGTTGCAAAGCATTG-3'	5'-TCCCACGACGTAGTCCATGTT-3'	Millipore Sigma
IL6	interleukin 6	5'-GGTACATCCTCGACGGCATCT-3'	5'-GTGCCTCTTTGCTGCTTTCAC-3'	Millipore Sigma
CXCL8	C-X-C motif chemokine ligand 8 (alias, interleukin 8)	5'-ATGACTTCCAAGCTGGCCGTGGCT-3'	5'-TCTCAGCCCTCTTCAAAAACTTCTC-3'	Millipore Sigma
CCL2	C-C motif chemokine ligand 2 (alias, monocyte chemotactic protein 1)	5'-CCCCAGTCACCTGCTGTTAT-3'	5'-TGGAATCCTGAACCCACTTC-3'	Millipore Sigma
MUC1	mucin 1	5'-ACTCTGGCCTTCCGAGAAGG-3'	5'-CCCCAGACTGGGCAGAGAA-3'	Millipore Sigma
* HUGO Gene Nomenclature Committee
https://www.genenames.org/

### Sheet: IF
Immunofluorescence Staining Antibodies
Name	Company	Catalog #	RRID	Working Dilution
Primary:
Anti-ARID1A antibody, rabbit	Sigma-Aldrich	HPA005456	n/a	1:100
Anti-CD10 antibody (EPR5904-110), rabbit monoclonal	Abcam	ab208778	n/a	1:100
Anti-Cytokeratin 7 antibody, rabbit monoclonal	Abcam	ab181598	AB_2783822	1:100
Anti-E cadherin antibody (24E10), rabbit monoclonal	Cell Signaling Technology	3195S	AB_2291471	1:100
Anti-ERα antibody (HC-20), rabbit polyclonal (estrogen receptor)	Santa Cruz Biotechnology	sc-543	n/a	1:100
Anti-Keratin 5 antibody (E2T4B), rabbit monoclonal	Cell Signaling Technology	71536S	AB_3101753	1:100
Anti-N cadherin antibody (8C11), mouse monoclonal	Abcam	ab19348	n/a	1:100
Anti-PAX8 antibody, rabbit polyclonal	Proteintech	10336-1-AP	n/a	1:50
Anti-PR antibody (H-190), rabbit polyclonal (progesterone receptor)	Santa Cruz Biotechnology	sc-7208	n/a	1:100
Secondary:
Alexa Fluor 647 goat anti-mouse IgG	Invitrogen	A21235	AB_2535804	1:200
DyLight 488 goat anti-rabbit IgG	Vector Laboratories	DI-1488-1.5	AB_2336402	1:200
Microscopy
AMG EVOS FL Imaging System	Advanced Microscopy Group
DAPI LED Cube (blue), 357/44 nm excitation, 447/60 nm emission	Advanced Microscopy Group	AMEP-4650
GFP LED Cube (green), 470/22 nm excitation, 510/42 nm emission	Advanced Microscopy Group	AMEP-4651
CY5 LED Cube (red), 628/40 nm excitation, 693/40 nm emission	Advanced Microscopy Group	AMEP-4656

### Sheet: IHC
Immunohistochemistry Antibodies and Reagents
Primary Antibody Name	Company	Catalog #	RRID	Antigen Retrieval	Antibody Dilution/ Incubation Time	Signal Amplification	Detection	Visualization	Counterstain	Positive Ctrl Tissue
CD10 antibody, mouse monoclonal (DAK-CD10 clone)	Dako/Agilent	GA786	n/a	TRS, High pH, 30 min	Ready-to-use, 15 min	FLEX + Mouse LINKER, 10 min	FLEX/HRP, 15 min	EnVision FLEX DAB+, 5 min	EnVision FLEX Hematoxylin, 7 min	Tonsil
Cytokeratin (AE1/AE3 cocktail), mouse monoclonal	Dako/Agilent	GA610	n/a	TRS, High pH, 30 min	Ready-to-use, 10 min	FLEX	FLEX/HRP, 10 min	EnVision FLEX DAB+, 5 min	EnVision FLEX Hematoxylin, 7 min	Skin
Estrogen receptor alpha antibody, rabbit monoclonal (clone EP1)	Dako/Agilent	GA084	n/a	TRS, High pH, 30 min	Ready-to-use, 20 min	FLEX	FLEX/HRP, 20 min	EnVision FLEX DAB+, 5 min	EnVision FLEX Hematoxylin, 7 min	Breast
HNF1B antibody, rabbit polyclonal	Proteintech	12533-1-AP	n/a	TRS, High pH, 30 min	1:400, 20 min	FLEX + Rabbit LINKER, 10 min	FLEX/HRP, 20 min	EnVision FLEX DAB+, 5 min	EnVision FLEX Hematoxylin, 7 min	Renal Cell Carcinoma
Napsin A antibody, rabbit polyclonal	Cell Marque	352A-78	AB_1624765	TRS, High pH, 30 min	Ready-to-use, 15 min	FLEX	FLEX/HRP, 10 min	EnVision FLEX DAB+, 5 min	EnVision FLEX Hematoxylin, 7 min	Lung Adenocarcinoma
Progesterone receptor antibody, mouse monoclonal (clone PgR1294)	Dako/Agilent	GA090	n/a	TRS, High pH, 30 min	Ready-to-use, 10 min	FLEX	FLEX/HRP, 20 min	EnVision FLEX DAB+, 5 min	EnVision FLEX Hematoxylin, 7 min	Breast
Reagent Info
EnVision FLEX Target Retrieval Solution (TRS), High pH	Dako/Agilent	K8004
EnVision FLEX Wash Buffer	Dako/Agilent	K8007
EnVision FLEX + Mouse LINKER	Dako/Agilent	K8021
EnVision FLEX + Rabbit LINKER	Dako/Agilent	K8009
EnVision FLEX/HRP (peroxidase)	Dako/Agilent	SM802
EnVision FLEX DAB+ Chromogen (concentrated diaminobenzidine)	Dako/Agilent	DM827
EnVision FLEX Substrate Buffer (for DAB dilution)	Dako/Agilent	SM803
EnVision FLEX Hematoxylin	Dako/Agilent	K8008
Microscopy
Carl Zeiss AxioLab A1 Microscope	Carl Zeiss	12-071-321
Axiocam 208 color microscope camera	Carl Zeiss	ZV-AxC208
Zeiss Labscope software	Carl Zeiss
